# Genome-wide CRISPR interference screen identifies long non-coding RNA loci required for differentiation and pluripotency

**DOI:** 10.1101/2021.02.08.430256

**Authors:** Jeffrey R. Haswell, Kaia Mattioli, Chiara Gerhardinger, Philipp G. Maass, Daniel J. Foster, Paola P. Fernandez, Xiaofeng Wang, John L. Rinn, Frank J. Slack

## Abstract

Although many long non-coding RNAs (lncRNAs) exhibit lineage-specific expression, the vast majority remain functionally uncharacterized in the context of development. Here, we report the first described human embryonic stem cell (hESC) lines to repress (CRISPRi) or activate (CRISPRa) transcription during differentiation into all three germ layers, facilitating the modulation of lncRNA expression during early development. We performed an unbiased, genome-wide CRISPRi screen targeting thousands of lncRNA loci expressed during endoderm differentiation. While dozens of lncRNA loci were required for proper differentiation, most differentially expressed lncRNAs were not, supporting the necessity for functional screening instead of relying solely on gene expression analyses. In parallel, we developed a clustering approach to infer mechanisms of action of lncRNA hits based on a variety of genomic features. We subsequently identified and validated *FOXD3-AS1* as a functional lncRNA essential for pluripotency and differentiation. Taken together, the cell lines and methodology described herein can be adapted to discover and characterize novel regulators of differentiation into any lineage.
