## Supplemental Table S4 for "Genome-wide CRISPR interference screen identifies long non-coding RNA loci required for differentiation and pluripotency"

gene_name	sgRNA_num	sgRNA	FACS_date	RTqPCR_date	sgRNA_FACS_pUndiff	scrambled_FACS_pUndiff	sgRNA_FACS_pDiff	scrambled_FACS_pDiff	sgRNA_screen_l2fc	sgRNA_validation_score	screen_hit_status	sgRNA_RTqPCR_mean	sgRNA_RTqPCR_error	scrambled_RTqPCR_mean	scrambled_RTqPCR_error
SOX17	1	TCTGGTCTACAGCGTACCCA	190325	190326	81.23	1.48	0.06	60.59	4.18416697118999	15.758245052919378	hit	0.071297732	0.0065618	1.0	0.030124
SOX17	2	GCTGTAGACCAGACCGCGAC	190508	190709	82.26	1.65	8.55	61.37	7.74205355145155	8.483190400618817	hit	0.103187015	0.0149634	1.0	0.10732799999999999
EOMES	3	TTTGCAAAGCATGCAGTTAG	190508	190709	39.81	1.65	22.27	61.37	7.6731956570081294	6.055024967195254	hit	0.211686328	0.0116095	1.0	0.122592
EOMES	4	CGCGGGCTAGTGGGTGGATG	190508	190726	9.68	1.65	45.46	61.37	6.09288820563564	2.9854769223484414	hit	0.504642401	0.0584514	1.0	0.056403999999999996
RP11-120D5.1	5	GGGAAGGTTGTCTGCTCCAG	190906	190906	49.19	1.53	3.88	62.3	3.9875924762968498	9.011865102754912	hit	0.0409498	0.0331968	1.0	0.234352
RP11-120D5.1	6	ATAGTAGAGCTCTTCACTCT	190906	190906	26.54	1.53	3.9	62.3	4.14217405246994	8.114250946839295	hit	0.1735392	0.208916	1.0	0.234352
RP11-222K16.2	7	TGTCTTGAAAAGAATGTCGG	190325	190326	1.49	1.48	38.45	60.59	1.79372275179659	0.6658112622109649	hit	0.1929992	0.0260785	1.0	0.054842999999999996
RP11-222K16.2	8	GAGCTGTCGAAATCTCCGCG	190325	190326	1.27	1.48	24.01	60.59	2.67034912046182	1.1146756231397414	hit	0.3099269	0.0366246	1.0	0.054842999999999996
FOXA2	9	CAGGCCAGCGCCCCGCGGTA	190508	190709	3.41	1.65	8.41	61.37	3.4467623234805	3.914661592660723	hit	0.073812041	0.0105022	1.0	0.11168800000000001
GATA6	10	ACCCACAGCCTGGCACCCTT	190508	190709	50.85	1.65	19.22	61.37	3.47049321332482	6.620635091862806	hit	0.37371231200000005	0.0230673	1.0	0.11688299999999999
ACVR2B-AS1	11	TAGCCCGAACTCCGACCCTG	190906	190906	38.75	1.53	6.24	62.3	3.11156219465627	7.982206981405426	hit	0.5069798	0.1000098	1.0	0.194374
ACVR2B-AS1	12	TAGAGGCGCCCCTGCGATGG	190906	190906	24.49	1.53	11.74	62.3	2.1221824196693	6.408388970672639	hit	0.5535044	0.2132917	1.0	0.194374
DIGIT	13	AAATCAGGCGGTGAGTACGT	190816	190829	23.99	1.82	23.63	59.22	2.6598131777476	5.045887663298445	hit	0.1001337	0.0275769	1.0	0.080243
KB-1440D3.14	14	CCTCAAACTACCCCTCCCCC	190822	190829	33.19	1.29	12.59	60.75	4.46265823826887	6.955911784316535	hit	0.6042985	0.0836283	1.0	0.298047
LINC00479	15	TTTACGGCACCTTGGTGCGA	190822	190829	1.62	1.29	67.17	60.75	1.39671373262981	0.1836901272681225	no hit	0.5471469	0.0669479	1.0	0.113193
PVT1	16	GTCGTCGCCCCTCCTCGTCC	190822	190906	2.51	1.29	53.02	60.75	0.314262465801301	1.1566640370407641	no hit	0.03829589	0.007248	1.0	0.17991
PVT1	17	CGGCCGAGCACATGGGCCCG	190816	190829	5.89	1.82	33.69	59.22	1.53002335621199	2.5080932456875606	no hit	0.2630362	0.0974492	1.0	0.099424
PVT1	18	TCAATCCTCAGAACCCTGAG	190822	190829	1.12	1.29	56.43	60.75	2.32505264483434	-0.09745027422949566	no hit	0.0462843	0.0061268	1.0	0.11076
PVT1	19	CCCGAGCCCGCCCGGCCCGC	190822	190829	6.0	1.29	36.63	60.75	1.11850903189616	2.947450142744573	no hit	0.03403902	0.0040794	1.0	0.11076
RP11-23F23.2	20	CTCGGTTCAATGAGGGCCCC	190822	190829	1.78	1.29	45.74	60.75	1.3532998465476105	0.8739342185119765	no hit	0.1105931	0.0264077	1.0	0.123599
RP3-508I15.9	21	GAAGCCCCGACGCCCGGATA	190822	190829	2.04	1.29	46.33	60.75	2.21205102932686	1.0521358128954754	hit	0.40332088	0.0462533	1.0	0.12126400000000001
RP3-508I15.9	22	CCGACGCCCGGATAAGGCCA	190903	190906	5.11	1.54	59.74	55.59	4.49012492005659	1.6265210846803517	hit	0.4223956	0.0532747	1.0	0.09821
